# Methanotroph Dynamics at Landfill Cover Soil Methane Emission Hotspots

**DOI:** 10.1101/2025.08.27.672573

**Authors:** Emmanuelle Roy, Sandani A. Buddhima, Henry Gibbons, Maria Strack, Laura A. Hug

## Abstract

Landfills contribute significant emissions to the global methane cycle, where emission hotspots can account for the majority of methane released. Methanotrophs in landfill cover soils can mitigate these methane emissions, but are constrained by geochemical conditions in the soils and the climate at the landfill’s location. We sampled cover soils from four Ontario landfills with differing characteristics, including measurements of methane flux, soil methane concentration, and a suite of geochemical variables. Sampling sites were distinguished based on the levels of methane flux. Microbial community diversity and methanotroph dynamics were examined using 16S rRNA gene amplicon sequencing. Sites with high methane emissions showed strong enrichment of methanotrophs, dominated by the genus *Methylomicrobium*. The distribution of methanotrophs in samples across landfills and sites differed significantly when considering community evenness. Of the environmental factors examined, microbial community diversity correlated most strongly to nitrate and nitrite concentrations. Methanotroph dynamics across different methane exposures and geochemical conditions within landfill cover soils inform the use of designer cover soils and/or methanotroph amendments in efforts toward mitigating methane emissions from landfills.
