## Supplemental file 1 - Spearman tests for "Methanotroph Dynamics at Landfill Cover Soil Methane Emission Hotspots"

### Sheet: Supplemental_data_fileX_pairwis
FULL Dataset - Spearman's rho (BH-adjusted p-value)					significant at p<0.05
	Aluminum	Ammonium	Calcium	Chloride	DIC	DOC	Fluoride	Flux	Iron	Magnesium	Manganese	Methanotroph	Nitrate	Nitrite	pH	Phosphate	Phosphorus	Potassium	Silicon	Sodium	Soil_Gas	Soil_moisture	Soil_temperature	Sulfur	Sulphate	TN
Aluminum	--	-0.257 (0.511)	-0.006 (0.99)	0.364 (0.302)	0.255 (0.516)	-0.466 (0.152)	-0.165 (0.689)	-0.497 (0.121)	0.927 (9.82e-08)	-0.268 (0.49)	-0.145 (0.744)	-0.200 (0.64)	0.412 (0.229)	0.083 (0.859)	0.477 (0.144)	0.140 (0.744)	0.284 (0.455)	0.477 (0.144)	0.502 (0.121)	-0.020 (0.979)	-0.407 (0.238)	0.310 (0.393)	-0.560 (0.0734)	0.020 (0.979)	0.136 (0.747)	-0.230 (0.57)
Ammonium		--	-0.162 (0.691)	-0.042 (0.945)	-0.108 (0.819)	-0.025 (0.979)	-0.058 (0.919)	0.112 (0.817)	-0.265 (0.496)	-0.330 (0.358)	-0.294 (0.433)	0.451 (0.168)	0.053 (0.928)	0.179 (0.664)	-0.218 (0.605)	-0.004 (0.992)	-0.278 (0.464)	-0.316 (0.381)	-0.380 (0.29)	-0.217 (0.605)	0.326 (0.368)	-0.173 (0.682)	0.516 (0.112)	-0.494 (0.121)	-0.109 (0.819)	0.042 (0.945)
Calcium			--	-0.037 (0.953)	0.704 (0.0069)	0.467 (0.152)	0.313 (0.386)	0.137 (0.745)	0.200 (0.64)	0.364 (0.302)	0.614 (0.0387)	-0.012 (0.99)	-0.274 (0.473)	-0.088 (0.853)	-0.098 (0.835)	0.016 (0.984)	0.248 (0.53)	0.532 (0.103)	0.011 (0.99)	-0.102 (0.823)	0.259 (0.507)	0.291 (0.442)	-0.142 (0.744)	0.108 (0.819)	-0.492 (0.123)	0.469 (0.152)
Chloride				--	-0.083 (0.859)	-0.322 (0.371)	0.273 (0.476)	-0.501 (0.121)	0.246 (0.533)	0.066 (0.897)	0.094 (0.845)	-0.090 (0.851)	0.518 (0.112)	0.465 (0.152)	0.008 (0.99)	0.171 (0.688)	0.224 (0.587)	0.330 (0.358)	0.364 (0.302)	0.416 (0.225)	-0.200 (0.64)	0.519 (0.112)	-0.416 (0.225)	0.285 (0.454)	0.617 (0.0387)	0.022 (0.979)
DIC					--	0.190 (0.649)	0.161 (0.691)	-0.092 (0.845)	0.417 (0.225)	0.045 (0.945)	0.235 (0.554)	-0.184 (0.658)	-0.116 (0.816)	-0.103 (0.823)	0.267 (0.49)	0.036 (0.954)	0.342 (0.347)	0.496 (0.121)	-0.006 (0.99)	-0.241 (0.541)	0.175 (0.68)	0.185 (0.658)	-0.106 (0.823)	-0.168 (0.689)	-0.351 (0.324)	0.102 (0.823)
DOC						--	0.491 (0.123)	0.567 (0.0734)	-0.321 (0.371)	0.325 (0.371)	0.497 (0.121)	0.516 (0.112)	-0.454 (0.164)	-0.110 (0.819)	-0.582 (0.0657)	-0.296 (0.433)	-0.165 (0.689)	-0.169 (0.689)	-0.397 (0.259)	-0.189 (0.649)	0.442 (0.183)	0.058 (0.919)	-0.033 (0.957)	-0.123 (0.795)	-0.371 (0.301)	0.616 (0.0387)
Fluoride							--	0.193 (0.649)	-0.012 (0.99)	0.339 (0.349)	0.405 (0.241)	0.333 (0.356)	0.004 (0.992)	0.254 (0.516)	-0.309 (0.393)	-0.241 (0.541)	-0.104 (0.823)	-0.055 (0.928)	-0.146 (0.742)	0.161 (0.691)	0.191 (0.649)	0.382 (0.29)	-0.098 (0.835)	0.072 (0.888)	0.181 (0.661)	0.380 (0.29)
Flux								--	-0.378 (0.29)	0.215 (0.611)	0.149 (0.736)	0.278 (0.0069)	-0.772 (0.00104)	-0.419 (0.225)	-0.417 (0.0681)	-0.514 (0.112)	-0.528 (0.107)	-0.466 (0.152)	-0.249 (0.53)	-0.115 (0.816)	0.734 (7.15e-14)	-0.114 (0.689)	0.411 (2.25e-06)	-0.240 (0.543)	-0.538 (0.096)	0.139 (0.744)
Iron									--	-0.143 (0.744)	0.002 (0.997)	-0.154 (0.716)	0.342 (0.347)	0.001 (0.998)	0.458 (0.159)	0.210 (0.624)	0.378 (0.29)	0.564 (0.0734)	0.356 (0.313)	-0.020 (0.979)	-0.339 (0.349)	0.275 (0.473)	-0.495 (0.121)	0.051 (0.929)	0.043 (0.945)	-0.092 (0.845)
Magnesium										--	0.642 (0.0277)	-0.074 (0.882)	-0.064 (0.9)	0.070 (0.892)	-0.368 (0.302)	0.187 (0.655)	0.324 (0.371)	0.242 (0.541)	0.190 (0.649)	0.621 (0.0387)	0.114 (0.816)	0.222 (0.593)	-0.068 (0.895)	0.752 (0.0018)	0.201 (0.64)	0.632 (0.0327)
Manganese											--	0.203 (0.64)	-0.078 (0.874)	-0.011 (0.99)	-0.386 (0.288)	0.233 (0.559)	0.466 (0.152)	0.505 (0.119)	0.261 (0.503)	0.278 (0.464)	0.322 (0.371)	0.359 (0.311)	-0.018 (0.984)	0.516 (0.112)	-0.104 (0.823)	0.810 (0.000309)
Methanotroph												--	-0.137 (0.745)	0.040 (0.946)	-0.410 (0.0734)	-0.182 (0.658)	-0.239 (0.544)	-0.334 (0.356)	-0.309 (0.393)	-0.380 (0.29)	0.230 (0.089)	-0.057 (0.859)	0.199 (0.0884)	-0.412 (0.229)	-0.170 (0.689)	0.460 (0.156)
Nitrate													--	0.688 (0.01)	0.085 (0.859)	0.508 (0.117)	0.396 (0.259)	0.319 (0.376)	0.110 (0.819)	0.281 (0.459)	-0.605 (0.0444)	0.373 (0.301)	-0.356 (0.313)	0.183 (0.658)	0.650 (0.0246)	0.078 (0.874)
Nitrite														--	-0.189 (0.649)	0.085 (0.859)	-0.009 (0.99)	-0.040 (0.946)	-0.045 (0.945)	0.198 (0.646)	-0.359 (0.311)	0.305 (0.403)	-0.191 (0.649)	0.007 (0.99)	0.515 (0.112)	0.184 (0.658)
pH															--	-0.114 (0.816)	0.023 (0.979)	0.142 (0.744)	0.288 (0.451)	0.054 (0.928)	-0.337 (0.225)	-0.172 (0.53)	-0.179 (0.507)	-0.038 (0.952)	-0.034 (0.957)	-0.562 (0.0734)
Phosphate																--	0.789 (0.000599)	0.574 (0.0705)	0.193 (0.649)	0.165 (0.689)	-0.381 (0.29)	0.011 (0.99)	-0.094 (0.845)	0.415 (0.225)	0.359 (0.311)	0.195 (0.649)
Phosphorus																	--	0.807 (0.000309)	0.246 (0.533)	0.163 (0.691)	-0.285 (0.454)	0.066 (0.897)	-0.197 (0.646)	0.560 (0.0734)	0.350 (0.327)	0.335 (0.356)
Potassium																		--	0.417 (0.225)	0.126 (0.784)	-0.164 (0.69)	0.366 (0.302)	-0.318 (0.376)	0.449 (0.17)	0.025 (0.979)	0.294 (0.433)
Silicon																			--	0.370 (0.302)	0.042 (0.945)	0.430 (0.207)	-0.142 (0.744)	0.435 (0.196)	0.138 (0.745)	-0.076 (0.876)
Sodium																				--	0.020 (0.979)	0.368 (0.302)	-0.141 (0.744)	0.752 (0.0018)	0.511 (0.114)	0.211 (0.623)
Soil_Gas																					--	0.267 (0.356)	0.465 (2.25e-06)	-0.206 (0.631)	-0.460 (0.156)	0.207 (0.631)
Soil_moisture																						--	-0.196 (0.455)	0.225 (0.585)	0.118 (0.811)	0.334 (0.356)
Soil_temperature																							--	-0.212 (0.621)	-0.264 (0.497)	-0.031 (0.962)
Sulfur																								--	0.461 (0.156)	0.372 (0.301)
Sulphate																									--	-0.052 (0.928)
TN																										--
Hotspot-Only Dataset - Spearman's rho (BH-adjusted p-value)					significant at p<0.05
	Aluminum	Ammonium	Calcium	Chloride	DIC	DOC	Fluoride	Flux	Iron	Magnesium	Manganese	Methanotroph	Nitrate	Nitrite	pH	Phosphate	Phosphorus	Potassium	Silicon	Sodium	Soil_Gas	Soil_moisture	Soil_temperature	Sulfur	Sulphate	TN
Aluminum	--	-0.204 (0.849)	-0.218 (0.812)	0.160 (0.861)	-0.015 (0.979)	-0.253 (0.783)	0.081 (0.942)	-0.248 (0.787)	0.785 (0.0202)	-0.165 (0.861)	-0.429 (0.501)	0.143 (0.873)	0.279 (0.738)	0.215 (0.819)	0.341 (0.671)	-0.519 (0.32)	-0.222 (0.812)	-0.222 (0.812)	0.077 (0.942)	-0.130 (0.884)	-0.499 (0.358)	0.266 (0.781)	-0.490 (0.37)	-0.108 (0.906)	0.231 (0.812)	-0.226 (0.812)
Ammonium		--	-0.218 (0.812)	-0.059 (0.942)	-0.174 (0.861)	-0.385 (0.567)	-0.182 (0.861)	0.160 (0.861)	-0.196 (0.856)	-0.538 (0.285)	-0.424 (0.505)	0.402 (0.521)	-0.014 (0.979)	0.091 (0.937)	-0.253 (0.783)	0.173 (0.861)	-0.262 (0.781)	-0.305 (0.715)	-0.451 (0.452)	-0.358 (0.622)	0.288 (0.728)	-0.455 (0.452)	0.574 (0.226)	-0.534 (0.285)	-0.037 (0.97)	-0.262 (0.781)
Calcium			--	-0.064 (0.942)	0.657 (0.112)	0.719 (0.0491)	0.292 (0.728)	0.130 (0.884)	0.174 (0.861)	0.596 (0.186)	0.662 (0.112)	0.015 (0.979)	-0.162 (0.861)	-0.372 (0.585)	-0.288 (0.728)	0.196 (0.856)	0.569 (0.232)	0.820 (0.0135)	-0.033 (0.97)	0.121 (0.888)	0.218 (0.812)	0.279 (0.738)	-0.138 (0.873)	0.376 (0.581)	-0.448 (0.452)	0.657 (0.112)
Chloride				--	-0.051 (0.948)	-0.108 (0.906)	0.446 (0.452)	-0.552 (0.255)	-0.152 (0.866)	0.015 (0.979)	0.024 (0.979)	0.086 (0.938)	0.339 (0.671)	0.531 (0.288)	-0.068 (0.942)	0.016 (0.979)	0.059 (0.942)	0.073 (0.942)	0.244 (0.787)	0.420 (0.511)	-0.033 (0.97)	0.648 (0.113)	-0.442 (0.462)	0.143 (0.873)	0.618 (0.158)	0.051 (0.948)
DIC					--	0.407 (0.521)	0.310 (0.702)	0.086 (0.938)	0.297 (0.724)	0.332 (0.671)	0.218 (0.812)	-0.191 (0.859)	-0.075 (0.942)	-0.284 (0.738)	0.042 (0.964)	0.016 (0.979)	0.534 (0.285)	0.565 (0.234)	-0.196 (0.856)	-0.011 (0.979)	0.244 (0.787)	0.165 (0.861)	-0.130 (0.884)	0.051 (0.948)	-0.187 (0.861)	0.182 (0.861)
DOC						--	0.244 (0.787)	0.169 (0.861)	0.015 (0.979)	0.503 (0.349)	0.653 (0.113)	0.160 (0.861)	-0.240 (0.787)	-0.372 (0.585)	-0.437 (0.473)	0.326 (0.681)	0.587 (0.202)	0.609 (0.169)	-0.099 (0.931)	-0.029 (0.977)	0.015 (0.979)	0.033 (0.97)	-0.292 (0.728)	0.402 (0.521)	-0.331 (0.671)	0.688 (0.0787)
Fluoride							--	-0.363 (0.61)	0.253 (0.783)	0.468 (0.424)	0.240 (0.787)	0.059 (0.942)	0.332 (0.671)	0.259 (0.781)	-0.112 (0.903)	0.241 (0.787)	0.301 (0.723)	0.178 (0.861)	0.200 (0.856)	0.407 (0.521)	-0.011 (0.979)	0.609 (0.169)	-0.266 (0.781)	0.336 (0.671)	0.484 (0.377)	0.279 (0.738)
Flux								--	-0.191 (0.859)	-0.059 (0.942)	0.064 (0.942)	0.181 (0.321)	-0.741 (0.0342)	-0.782 (0.0202)	-0.085 (0.885)	-0.218 (0.812)	-0.152 (0.866)	-0.077 (0.942)	0.160 (0.861)	-0.407 (0.521)	0.550 (1.34e-05)	-0.361 (0.321)	0.333 (0.0149)	-0.231 (0.812)	-0.776 (0.0209)	-0.138 (0.873)
Iron									--	0.156 (0.866)	-0.138 (0.873)	0.037 (0.97)	0.345 (0.664)	0.066 (0.942)	0.288 (0.728)	-0.182 (0.861)	0.138 (0.873)	0.112 (0.903)	-0.152 (0.866)	-0.068 (0.942)	-0.490 (0.37)	0.191 (0.859)	-0.314 (0.701)	0.073 (0.942)	0.080 (0.942)	0.090 (0.937)
Magnesium										--	0.881 (0.00253)	-0.125 (0.885)	0.144 (0.873)	-0.039 (0.97)	-0.257 (0.781)	0.375 (0.581)	0.763 (0.0259)	0.749 (0.0314)	0.319 (0.701)	0.552 (0.255)	-0.011 (0.979)	0.389 (0.555)	-0.112 (0.903)	0.873 (0.00304)	0.056 (0.945)	0.807 (0.016)
Manganese											--	-0.059 (0.942)	-0.126 (0.885)	-0.179 (0.861)	-0.367 (0.597)	0.416 (0.52)	0.754 (0.03)	0.780 (0.0202)	0.297 (0.724)	0.464 (0.428)	0.130 (0.884)	0.204 (0.849)	0.020 (0.979)	0.846 (0.00738)	-0.148 (0.869)	0.881 (0.00253)
Methanotroph												--	-0.032 (0.97)	0.154 (0.866)	-0.342 (0.37)	0.160 (0.861)	0.015 (0.979)	-0.165 (0.861)	-0.218 (0.812)	-0.534 (0.285)	-0.000 (1)	-0.339 (0.377)	0.129 (0.573)	-0.279 (0.738)	-0.002 (1)	0.182 (0.861)
Nitrate													--	0.791 (0.0189)	-0.124 (0.887)	0.466 (0.428)	0.222 (0.812)	0.126 (0.885)	-0.414 (0.521)	0.300 (0.723)	-0.643 (0.119)	0.403 (0.521)	-0.451 (0.452)	0.110 (0.906)	0.746 (0.0322)	0.172 (0.861)
Nitrite														--	-0.251 (0.787)	0.394 (0.546)	0.116 (0.902)	-0.160 (0.861)	-0.245 (0.787)	0.088 (0.938)	-0.650 (0.113)	0.317 (0.701)	-0.300 (0.723)	0.000 (1)	0.884 (0.00253)	0.069 (0.942)
pH															--	-0.681 (0.085)	-0.411 (0.521)	-0.314 (0.701)	0.288 (0.728)	0.257 (0.781)	-0.253 (0.671)	-0.060 (0.937)	-0.056 (0.941)	-0.138 (0.873)	-0.054 (0.948)	-0.565 (0.234)
Phosphate																--	0.600 (0.18)	0.375 (0.581)	-0.483 (0.377)	0.070 (0.942)	-0.227 (0.812)	-0.056 (0.945)	0.092 (0.937)	0.258 (0.781)	0.311 (0.702)	0.578 (0.22)
Phosphorus																	--	0.798 (0.017)	-0.196 (0.856)	0.262 (0.781)	-0.130 (0.884)	0.090 (0.937)	-0.090 (0.937)	0.640 (0.121)	0.163 (0.861)	0.829 (0.0116)
Potassium																		--	-0.068 (0.942)	0.424 (0.505)	0.073 (0.942)	0.332 (0.671)	-0.240 (0.787)	0.648 (0.113)	-0.178 (0.861)	0.798 (0.017)
Silicon																			--	0.451 (0.452)	0.345 (0.664)	0.411 (0.521)	0.046 (0.955)	0.446 (0.452)	-0.071 (0.942)	-0.046 (0.955)
Sodium																				--	0.121 (0.888)	0.604 (0.175)	-0.200 (0.856)	0.723 (0.0471)	0.333 (0.671)	0.314 (0.701)
Soil_Gas																					--	0.236 (0.702)	0.296 (0.0668)	-0.095 (0.937)	-0.504 (0.349)	-0.182 (0.861)
Soil_moisture																						--	-0.394 (0.249)	0.420 (0.511)	0.389 (0.555)	0.178 (0.861)
Soil_temperature																							--	-0.174 (0.861)	-0.326 (0.681)	-0.152 (0.866)
Sulfur																								--	0.148 (0.869)	0.763 (0.0259)
Sulphate																									--	0.015 (0.979)
TN																										--
Control-Only Dataset - Spearman's rho (BH-adjusted p-value)					significant at p<0.05
	Aluminum	Ammonium	Calcium	Chloride	DIC	DOC	Fluoride	Flux	Iron	Magnesium	Manganese	Methanotroph	Nitrate	Nitrite	pH	Phosphate	Phosphorus	Potassium	Silicon	Sodium	Soil_Gas	Soil_moisture	Soil_temperature	Sulfur	Sulphate	TN
Aluminum	--	-0.429 (0.896)	0.381 (0.92)	0.595 (0.616)	0.286 (0.931)	0.357 (0.92)	0.405 (0.896)	-0.167 (0.939)	0.976 (0.0108)	-0.119 (0.961)	0.857 (0.193)	0.238 (0.939)	0.643 (0.535)	0.171 (0.939)	-0.144 (0.949)	0.500 (0.862)	0.738 (0.371)	0.833 (0.236)	0.738 (0.371)	-0.071 (0.961)	0.381 (0.92)	0.238 (0.939)	-0.405 (0.896)	-0.095 (0.961)	0.025 (0.97)	0.286 (0.931)
Ammonium		--	-0.071 (0.961)	-0.333 (0.925)	0.071 (0.961)	-0.190 (0.939)	-0.286 (0.931)	-0.214 (0.939)	-0.476 (0.88)	-0.071 (0.961)	0.048 (0.97)	0.429 (0.896)	0.167 (0.939)	0.109 (0.961)	0.108 (0.961)	0.024 (0.97)	-0.214 (0.939)	0.024 (0.97)	0.024 (0.97)	-0.214 (0.939)	0.595 (0.616)	0.690 (0.471)	0.619 (0.59)	-0.048 (0.97)	-0.304 (0.931)	0.690 (0.471)
Calcium			--	0.119 (0.961)	0.905 (0.0932)	0.571 (0.657)	0.381 (0.92)	0.071 (0.961)	0.405 (0.896)	-0.071 (0.961)	0.524 (0.802)	0.071 (0.961)	0.119 (0.961)	0.764 (0.337)	0.419 (0.896)	-0.429 (0.896)	-0.214 (0.939)	0.357 (0.92)	0.310 (0.925)	-0.357 (0.92)	0.381 (0.92)	0.405 (0.896)	-0.238 (0.939)	-0.429 (0.896)	-0.520 (0.808)	0.238 (0.939)
Chloride				--	-0.214 (0.939)	-0.357 (0.92)	0.738 (0.371)	0.238 (0.939)	0.690 (0.471)	0.405 (0.896)	0.405 (0.896)	-0.190 (0.939)	0.262 (0.939)	0.312 (0.925)	-0.144 (0.949)	0.190 (0.939)	0.381 (0.92)	0.357 (0.92)	0.429 (0.896)	0.381 (0.92)	0.024 (0.97)	-0.048 (0.97)	-0.310 (0.925)	0.429 (0.896)	0.482 (0.88)	-0.024 (0.97)
DIC					--	0.667 (0.491)	0.095 (0.961)	-0.119 (0.961)	0.262 (0.939)	-0.310 (0.925)	0.476 (0.88)	0.262 (0.939)	0.167 (0.939)	0.546 (0.752)	0.467 (0.896)	-0.333 (0.925)	-0.167 (0.939)	0.405 (0.896)	0.214 (0.939)	-0.643 (0.535)	0.429 (0.896)	0.452 (0.896)	-0.048 (0.97)	-0.667 (0.491)	-0.748 (0.371)	0.333 (0.925)
DOC						--	-0.238 (0.939)	0.071 (0.961)	0.286 (0.931)	-0.405 (0.896)	0.429 (0.896)	0.452 (0.896)	0.024 (0.97)	0.094 (0.961)	-0.168 (0.939)	-0.048 (0.97)	-0.048 (0.97)	0.214 (0.939)	0.262 (0.939)	-0.357 (0.92)	0.262 (0.939)	0.357 (0.92)	-0.524 (0.802)	-0.643 (0.535)	-0.634 (0.56)	0.238 (0.939)
Fluoride							--	0.119 (0.961)	0.571 (0.657)	-0.071 (0.961)	0.333 (0.925)	-0.167 (0.939)	0.071 (0.961)	0.343 (0.925)	0.359 (0.92)	-0.333 (0.925)	0.048 (0.97)	0.262 (0.939)	0.024 (0.97)	-0.024 (0.97)	0.024 (0.97)	0.024 (0.97)	-0.048 (0.97)	0.071 (0.961)	0.178 (0.939)	-0.238 (0.939)
Flux								--	-0.048 (0.97)	0.286 (0.931)	-0.310 (0.925)	-0.169 (0.821)	-0.762 (0.337)	-0.016 (0.983)	-0.259 (0.92)	-0.429 (0.896)	-0.571 (0.657)	-0.571 (0.657)	-0.310 (0.925)	0.143 (0.949)	0.254 (0.616)	-0.282 (0.896)	-0.053 (0.939)	-0.143 (0.949)	-0.165 (0.939)	-0.310 (0.925)
Iron									--	-0.143 (0.949)	0.810 (0.269)	0.214 (0.939)	0.524 (0.802)	0.171 (0.939)	-0.108 (0.961)	0.357 (0.92)	0.643 (0.535)	0.762 (0.337)	0.619 (0.59)	-0.095 (0.961)	0.286 (0.931)	0.190 (0.939)	-0.429 (0.896)	-0.119 (0.961)	0.025 (0.97)	0.167 (0.939)
Magnesium										--	-0.238 (0.939)	-0.619 (0.59)	-0.048 (0.97)	0.483 (0.88)	-0.192 (0.939)	0.095 (0.961)	-0.071 (0.961)	-0.238 (0.939)	0.286 (0.931)	0.762 (0.337)	-0.190 (0.939)	-0.310 (0.925)	-0.214 (0.939)	0.738 (0.371)	0.571 (0.657)	-0.024 (0.97)
Manganese											--	0.476 (0.88)	0.762 (0.337)	0.343 (0.925)	-0.012 (0.987)	0.429 (0.896)	0.595 (0.616)	0.905 (0.0932)	0.810 (0.269)	-0.214 (0.939)	0.786 (0.337)	0.690 (0.471)	-0.143 (0.949)	-0.190 (0.939)	-0.203 (0.939)	0.667 (0.491)
Methanotroph												--	0.143 (0.949)	-0.343 (0.925)	0.147 (0.939)	0.238 (0.939)	0.119 (0.961)	0.333 (0.925)	0.143 (0.949)	-0.595 (0.616)	0.033 (0.961)	0.276 (0.896)	-0.008 (0.97)	-0.667 (0.491)	-0.685 (0.483)	0.595 (0.616)
Nitrate													--	0.234 (0.939)	0.168 (0.939)	0.714 (0.445)	0.833 (0.236)	0.905 (0.0932)	0.810 (0.269)	0.000 (1)	0.762 (0.337)	0.452 (0.896)	0.310 (0.925)	0.214 (0.939)	0.190 (0.939)	0.643 (0.535)
Nitrite														--	0.439 (0.896)	-0.296 (0.931)	-0.187 (0.939)	0.234 (0.939)	0.452 (0.896)	0.171 (0.939)	0.405 (0.896)	0.296 (0.931)	-0.031 (0.97)	0.203 (0.939)	-0.008 (0.99)	0.296 (0.931)
pH															--	-0.467 (0.896)	-0.156 (0.949)	0.168 (0.939)	-0.204 (0.939)	-0.359 (0.92)	0.078 (0.961)	-0.105 (0.94)	0.364 (0.757)	-0.084 (0.961)	-0.096 (0.961)	-0.132 (0.961)
Phosphate																--	0.881 (0.139)	0.571 (0.657)	0.667 (0.491)	0.238 (0.939)	0.357 (0.92)	0.143 (0.949)	0.000 (1)	0.310 (0.925)	0.342 (0.925)	0.476 (0.88)
Phosphorus																	--	0.786 (0.337)	0.667 (0.491)	0.095 (0.961)	0.357 (0.92)	0.071 (0.961)	0.048 (0.97)	0.238 (0.939)	0.368 (0.92)	0.310 (0.925)
Potassium																		--	0.762 (0.337)	-0.286 (0.931)	0.714 (0.445)	0.500 (0.862)	0.119 (0.961)	-0.119 (0.961)	-0.089 (0.961)	0.595 (0.616)
Silicon																			--	0.262 (0.939)	0.690 (0.471)	0.476 (0.88)	-0.214 (0.939)	0.262 (0.939)	0.165 (0.939)	0.690 (0.471)
Sodium																				--	-0.190 (0.939)	-0.333 (0.925)	-0.262 (0.939)	0.905 (0.0932)	0.850 (0.204)	-0.167 (0.939)
Soil_Gas																					--	0.718 (0.269)	0.428 (0.152)	-0.071 (0.961)	-0.241 (0.939)	0.905 (0.0932)
Soil_moisture																						--	0.066 (0.961)	-0.310 (0.925)	-0.495 (0.875)	0.881 (0.139)
Soil_temperature																							--	0.119 (0.961)	0.051 (0.97)	0.190 (0.939)
Sulfur																								--	0.939 (0.0898)	-0.095 (0.961)
Sulphate																									--	-0.317 (0.925)
TN																										--
